# Constructing a single-objective oblique plane microscope (OPM) for fast, multi-colour, high-resolution volumetric fluorescence imaging

**DOI:** 10.64898/2026.03.04.709686

**Authors:** Ziwei Zhang, Wenzhi Hong, Yunzhao Wu, Arpan Dey, Andrew Shevchuk, David Klenerman

## Abstract

Oblique plane microscopy (OPM) is a light sheet microscopy technique that uses a single high numerical aperture (NA) objective for both illuminating the sample and collecting emission fluorescence from a tilted plane within the specimen. OPM has become indispensable in biological and biomedical research, providing rapid, high-resolution volumetric fluorescence imaging of live cells and tissues while minimising phototoxicity and photobleaching. It also overcomes the sample mounting challenges associated with conventional light sheet microscopes that require two orthogonally placed objectives. However, the application of OPM has been limited by the complex design and the intricate optical alignment and characterisation needed, particularly with the remote-refocusing system (RFS) in the emission path. This protocol offers a detailed, step-by-step guide for constructing an OPM setup using commercially available components and for characterising its performance to ensure optimal imaging quality. We aim to deliver the unique merits of OPM to researchers in life science and medicine, enabling them to visualise the spatiotemporal organisation of key biomolecules, structures, and cells in 3D at high resolutions.
