## Supplementary material for "Constructing a single-objective oblique plane microscope (OPM) for fast, multi-colour, high-resolution volumetric fluorescence imaging": OPM_Easy2Use_Form

### Sheet: Sheet2
Instruction	Input	Calculated	Important		Key parameters
					Lightsheet tilt angle (degree)	35
OPM Remote-Refocusing Objectives					Lightsheet width (um)	26.4482
	Primary Obj O1	Secondary obj O2	Tertiary obj O3		Extended lightsheet width (um)	105.793
Designed to use with tube lens (focal length, mm)	200	200	200		Lightsheet rayleigh length (um)	8.71
Magnification (x)	100	40	40		Target Beam waist (um)	1.33
NA	1.35	0.95	1		Beam waist (um)	1.32998
Refractive index	1.4	1	1		Lightsheet thickness (um)	1.56937
Focal length (mm)	2	5	5		Imaging Depth (um)	9.9917
angular aperture (degree)	74.6411	71.8051	90		O1 Depth of Field (DOF) (um)	0.789055
Field Number FN (mm)	25	25	6		Target beam waist of input beam at BFP of obj(w_BFP) (um)	218.133
FOV (mm)	0.25	0.625	0.15		Radius at BFP of obj along non-focused axis(r_obj) (um)	218.136
					NA_sheet	0.152696
Lasers					Target focusing lens L5 focal length (mm)	320.905
Input beam diameter size from laser head (um)	700				RF Magnification (M_RF)	1.4
Wavelength (nm)	638				Geometric refocus distance (Z_max) (um)	41.0855
Average wavelength (nm)	550				Limited diameter (D_lim) (um)	250
					Limited angle (θ_lim) (degree)	71.8051
Optical components
Beam expander L1 (mm)	50				Camera
L2 (mm)	50				pixel size (um)	6.5
L5 (mm)	320.9				Nyquist resolution (um)	0.3355
L6 (mm)	100				Number of pixels required to cover FOV (n_pixel)	894.188
L7 (mm)	100				Suggested TL3 focal length (mm)	193.741
TL1 (mm)	200
L8 (mm)	100				Imaging Quality
CL1 (mm)	100				Test point object (fluorescent bead) diameter (um)	0.1
CL2 (mm)	200				Emission wavelength (nm)	525
CL3 (mm)	50				Effective NA (x)	1.33
TL2-EFL (mm)	357.143				Effective NA (y)	1.25184
Scan Lenses diameter should be lagrger than (mm)	2.7				Lateral resolution (um)	0.258039
Galvo mirror size (mm)	3.81838				Axial resolution (um)	0.735457
