## Supplementary material for "Constructing a single-objective oblique plane microscope (OPM) for fast, multi-colour, high-resolution volumetric fluorescence imaging": Partlist

### Sheet: Sheet1
Part list for constructing a single-objective OPM
										Total
	Name	Cat No.	Company	Unit Price (GBP) Ex VAT	No. of item		Total price		Comments	28919.9	Note that the price does not include the camera and the computer.
Excitation (bottom layer)	488 Laser	Cobolt 06-MLD-488-200	Hubner Photonics	6265	1		6265		Laser head + heat sink
	638 Laser	Cobolt 06-MLD-638-180	Hubner Photonics	2000	1		2000
	Breadboard	MB1530/M	Thorlabs	135.25	1		135.25		150 mm x 300 mm x 12.7 mm
	488 Ex filter	MF475-35	Thorlabs	269.64	1		269.64
	638 Ex filter	FF01-637/7-25	Semrock	409.05 USD	1
	Filter mount	LMR1/M	Thorlabs	14.1	2		28.2
	ND filters (Dual filter wheel + 10 ilters)	FW2AND	Thorlabs	513.51	2		1027.02
	SM1 Cage plate	CP33/M	Thorlabs	16.34	6		98.04		Beam expander (1x magnification)
	Achromatic lenses (L1-L4)	AC254-050-A-ML	Thorlabs	99.66	4		398.64
	Cage iris for alignment	CP20D	Thorlabs	89.28	2		178.56
	Cage assembly rod	ER6-P4	Thorlabs	30.43	2		60.86
	Optical shutter	SH05R/M	Thorlabs	468.78	2		937.56		Shutter & controller (SC10 discontinued, now replaced by SC30)
	Shutter controller	SC10	Thorlabs	689	2		1378
	Dichroic mirror 488	Di02-R488-25x36	Semrock	510.05 USD	1
	Dichroic mirror mount	KM100C	Thorlabs	96.36	2		192.72		Dichroic mirror (1 for 488, 1 for ex/em)
	Mirror	BB1-E01-10	Thorlabs	1171.42	1		1171.42		10 mirrors for bottom layer M1 - M10
	Compact kinematic mirror mount	KMS/M	Thorlabs	37.62	10		376.2
	Mirror holder	MH25T	Thorlabs	20.23	10		202.3
	Achromatic lens L5	AC254-300-A-ML	Thorlabs	99.66	1		99.66
	Achromatic lens (SL1-SL3)	AC254-100-A-ML	Thorlabs	99.66	3		298.98
	Cylindrical lens CL1	ACY254-050-A	Thorlabs	382.34	1		382.34		Cylindrical lens pair
	Cylindrical lens CL2	ACY254-200-A	Thorlabs	382.34	1		382.34
	Cylindrical lens CL3	ACY254-100-A	Thorlabs	382.34	1		382.34
	Rotation mount	RSP1/M	Thorlabs	84.25	3		252.75
	SM1 Cage plate	CP33/M	Thorlabs	16.34	4		65.36		Again, for L5 - L8
	XY translation stage	LX10/M	Thorlabs	498.46	1		498.46		For ex/em dichroic
	Galvo mirror	GVS201		1329.9	1		1329.9		Galvo mirror
	Galvo mirror power supply	GPS011-EC	Thorlabs	578.02	1		578.02
	Alignment iris SM1	SM1D12D	Thorlabs	66.86	4		267.44
	Alignment iris	IDA25/M-P5	Thorlabs	270.12	1		270.12
	Post collar	R2/M-P5	Thorlabs	24.31	5		121.55		Can get more if needed…
	Post	TR40/M-P5	Thorlabs	21.74	7		152.18		Mounting for bottom layer (29 post, 29 post holder, 29 base adapter) + alignment iris (3 sets)
	Post holder	PH40/M-P5	Thorlabs	34.26	7		239.82
	Pedestal base adapter	BE1/M-P5	Thorlabs	45.22	7		316.54
	Clamping fork	CF125C/M-P5	Thorlabs	52.3	7		366.1
	Post	TR20/M-P5	Thorlabs	20.74	1		20.74		For ex/em dichroic and mounting O2 & O3 in the upper layer, need short ones
	Post holder	PH20/M-P5	Thorlabs	33.36	1		33.36
Emission (upper layer)	Breadboard	MB4545/M	Thorlabs	267.18	1		267.18		Upper layer
	1.5 Post	P200/M	Thorlabs	57.31	3		171.93
	Clamping fork 1.5 post	PF125B	Thorlabs	13.82	3		41.46
	Ø1.85" Pedestal Base Adapter	PB4/M	Thorlabs	12.91	3		38.73
	Pariscope	RS99/M	Thorlabs	289.81	1		289.81		No mirror
	Mirror	BB1-E01	Thorlabs	130.15	5		650.75
	Compact kinematic mirror mount	KMS/M	Thorlabs	37.62	2		75.24
	Mirror holder	MH25T	Thorlabs	20.23	2		40.46
	SM2 cage plate	LCP34/M	Thorlabs	38.65	2		77.3		1 For TL2, 1 for TL3
	Achromatic lens (TL2-L1)	ACT508-500-A-ML	Thorlabs	140.96	1		140.96		TL2
	Achromatic lens (TL2-L2)	ACT508-1000-A-ML	Thorlabs	140.96	1		140.96
	Tube	SM2L30	Thorlabs	34.92	1		34.92
	Extendable tube	SM2V10	Thorlabs	50.34	1		50.34
	SM2-SM1 Cage adapter	LCP6X	Thorlabs	37.58	1		37.58
	Right angle mirror holder	KCB1C/M	Thorlabs	132.38	1		132.38
	Cage assembly rod	ER4-P4	Thorlabs	24.98	1		24.98
	Cage assembly rod	ER8-P4	Thorlabs	41.16	1		41.16
	Cage iris for alignment	CP20D	Thorlabs	89.28	1		89.28
	Alignment iris SM2	SM2D25D	Thorlabs	84.15	2		168.3
	SM1 Cage plate	CP33/M	Thorlabs	16.34	1		16.34		For O2 and O3
	C mount - SM1 adaptor	SM1A9	Thorlabs	18.3	2		36.6
	XYZ translation stage	LX30/M	Thorlabs	1451.83	1		1451.83
	XY translation stage	LX20/M	Thorlabs	846.9	1		846.9
	200 mm tube lens	TTL200-A	Thorlabs	458.39	1		458.39
	SM1 - C mount adaptor	SM1A10	Thorlabs	19.06	2		38.12		For O2 and O3
	Camera	BSI Express	Photometrics		1		0		Price not included
	488 emission filter	MF525-39	Thorlabs	269.64	1		269.64
	638 emission filter	FF01-680/22-25	Semrock	404 USD	1				For pariscope
	Filter holder	SM1L03	Thorlabs	11.26	2		22.52		Optional
	Post	TR40/M-P5	Thorlabs	21.74	2		43.48		Mounting for upper layer (7 post, 7 post holder, 7 base adapter)
	Post holder	PH40/M-P5	Thorlabs	34.26	2		68.52
	Pedestal base adapter	BE1/M-P5	Thorlabs	45.22	2		90.44
	Clamping fork	CF125C/M-P5	Thorlabs	52.3	3		156.9
	Post	TR20/M	Thorlabs	0	2		0		Covered by the 5 pack
	Post holder	PH20/M	Thorlabs	0	2		0
							0
							0
	Alignment laser	CPS635R	Thorlabs	91.61	1		91.61
Reference path	Alignment laser power supply	DS5	Thorlabs	20.17	1		20.17
	Power supply cable	CPSA	Thorlabs	35.95	1		35.95
	SM1 lens tube	SM1L40	Thorlabs	42.49	2		84.98		SM1-Threaded Kinematic Pitch/Yaw Adapter
	Laser holder	KAD11F	Thorlabs	65.58	1		65.58
	Translating Lens Mount	LM1XY/M	Thorlabs	125.83	1		125.83
	1.5 Post	P250/M	Thorlabs	72.08	2		144.16
	Clamping fork 1.5 post	PF125B	Thorlabs	13.82	1		13.82
	Ø1.85" Pedestal Base Adapter	PB4/M	Thorlabs	12.91	1		12.91
	Platform	C1511/M	Thorlabs	69.28	1		69.28
	Post	TR200/M	Thorlabs	8.46	1		8.46
	Post holder	PH100/M	Thorlabs	9.14	1		9.14
Controlling kit	DAQ	Labjack U3-LV	Labjack	150	1		150
	Computer		Dell						Price not included
Other alignment tools	SM1 Spanner wrench	SPW602	Thorlabs	26.66	1		26.66
	SM2 Spanner wrench	SPW604	Thorlabs	44.38	1		44.38
	Shear Interferometer 2.5-5 mm	SI050	Thorlabs	406.74	1		406.74
	1-3mm shear plate	SI035P	Thorlabs	147.45	1		147.45
	Variable line grating	R1L3S6P	Thorlabs	466.75	1		466.75
	Balldriver & Hex Key Kits	TC3/M	Thorlabs	85.74	1		85.74
	M6 x 1.0 Hardware Kits	HW-KIT2/M	Thorlabs	119.48	1		119.48
							0
